# mRNA stability in response to m^6^A placement is linked to cell identity in planarians

**DOI:** 10.64898/2026.03.27.714417

**Authors:** Constantin Höhn, Andreas Pittroff, Anne-Sophie Gribling-Burrer, Lisa Hülsmann, Redmond P. Smyth, Claus-D. Kuhn

## Abstract

N^6^-methyladenosine (m^6^A) is a prevalent internal modification of eukaryotic mRNA that influences transcript fate, including mRNA stability and cell-type-specific gene expression. However, the mechanisms underlying m^6^A-mediated regulation remain poorly understood in many systems, including the highly regenerative planarian *Schmidtea mediterranea*. To address this, we generated a high-confidence atlas of ∼72,200 m^6^A sites across the planarian transcriptome using multiplexed direct RNA sequencing. The m^6^A sites follow a DRAYW consensus motif and are highly enriched near stop codons while being largely excluded from coding sequences. This pattern aligns with an exon length-dependent variant of the exon junction complex-mediated (EJC) exclusion model, wherein the EJC restricts m^6^A deposition near splice sites. Knockdown of the m^6^A writer complex induced pronounced, cell-type-specific changes in transcript stability. Destabilized transcripts were enriched for intestinal markers, whereas stabilized transcripts were associated with neoblasts, the adult stem cells of planarians. Transcriptional shut-off experiments further confirmed that m^6^A has opposing effects on mRNA decay depending on cellular context: it stabilizes transcripts in differentiated cells, while it promotes the degradation of mRNAs associated with neoblasts. Collectively, these results support a model in which cell-type-specific regulation of mRNA stability by m^6^A plays a crucial role in shaping cell identity in planarians.

**GRAPHICAL ABSTRACT:** 
