## Supplementary Table S1 for "mRNA stability in response to m^6^A placement is linked to cell identity in planarians"

### Sheet: Legend
Reagents: Enzymes, Chemicals and Kits used in this study
Primer: Primers for cloning and qPCR approaches of this study
Biological ressources: Organisms, Strains and Vectors used in this study

### Sheet: Reagents
Enzymes
Enzyme	Catalogue No.	Manufacturer (location)
DNase I, recombinant, RNase-free	#03724751103	Roche Holding AG (Basel, CH)
Phusion® High-Fidelity DNA Polymerase [2 U/μL]	#M0530L	New England Biolabs Inc. (Ipswich, US)
SuperScript™ IV RT [200 U/μL]	#18090050	Thermo Fisher Scientific Inc. (Waltham, US)
Taq DNA Polymerase		selfmade
Chemicals
Chemical	Catalogue No.	Manufacturer (location)
Actinomycin D	#A9415	Sigma-Aldrich (St. Louis, US)
Kits
Kit	Catalogue No.	Manufacturer (location)
NEBNext® High Input Poly(A) mRNA Isolation Module	#E3370	New England Biolabs Inc. (Ipswich, US)
NEBNext® Poly(A) mRNA Magnetic Isolation Module	#E7490L	New England Biolabs Inc. (Ipswich, US)
QIAprep Spin Miniprep Kit	#27104	Qiagen GmbH (Hilden, GER)
QIAquick Gel Extraction Kit	#28704	Qiagen GmbH (Hilden, GER)
QIAquick Purification Kit	#28104	Qiagen GmbH (Hilden, GER)
Qubit™ DNA High Sensitivity (HS) Assay Kit	#Q32851	Thermo Fisher Scientific, Inc. (Waltham, US)
Qubit™ RNA Broad Range (BR) Assay Kit	#Q10211	Thermo Fisher Scientific, Inc. (Waltham, US)
Qubit™ RNA High Sensitivity (HS) Assay Kit	#Q32855	Thermo Fisher Scientific, Inc. (Waltham, US)
riboPOOL™ Kit Schmidtea Mediterranea	-	siTOOLs Biotech GmbH (Martinsried, DE)
RNA Clean & Concentrator™-5	#R1016	Zymo Research Corp. (Irvine, US)
RNA Clean & Concentrator™-25	#R1018	Zymo Research Corp. (Irvine, US)

### Sheet: Primer
Primer used for cloning and template amplification for IVT.
Primer	Sequence (5’→3’)	Purpose
IK 6	GGCCCCAAGGGGTTATGTGG	PCR for IVT
IK 7	TTGTAATACGACTCACTATAGGGAGCCACCGGTTCCATGGCTAG
IK10	CGGGTAGAATTGGCCGGGC	pPR-T4P linearization
IK11	CGGGATGGTAATGCCGCTAG
LB04	GGCTAGCGGCATTACCATCCCGCCGTACAGGAAGAACTGGAC	Insert METTL3 B
LB05	TACCGGGCCCGGCCAATTCTACCCGACTCGCTTTAAACCGTCAGGA
IK130	GGCTAGCGGCATTACCATCCCGGAACAGTCCTTAATTGAAAGG	Insert METTL3 C
IK131	TACCGGGCCCGGCCAATTCTACCCGGATTTCCTCGAGACATTGA
IK134	GGCTAGCGGCATTACCATCCCGAACAGAATGAATGGAGCAG	Insert METTL14 A
IK135	TACCGGGCCCGGCCAATTCTACCCGCAGTGTTAACCATCCCTGT
PP0072	CATGGCTAGCGGCATTACCATCCCGTCACCAAAGATCTCAACGG	Insert METTL14 B
PP0073	TACCGGGCCCGGCCAATTCTACCCGCCTCCAGTAGTTTTTCCACG
PP0094	CATGGCTAGCGGCATTACCATCCCGGGATTTGAAAAGCCATCCG	Insert elF4A3
PP0095	TACCGGGCCCGGCCAATTCTACCCGCAAAATCCTCACATCATCCG
PP0096	CATGGCTAGCGGCATTACCATCCCGCTGTTATGGACATTGATGGG	Insert Y14
PP0097	TACCGGGCCCGGCCAATTCTACCCGGTTCAGCAGATCGACTTCTAC
Primer used in qPCR.
Primer	Sequence (5’→3’)	Purpose
IK38	AGCTCCATTGGCGAAAGTTA	GAPDH
IK39	CTTTTGCTGCACCAGTTGAA
PP0088	CTTATTTATTGGATCGAGCTTCTGC	METTL3
PP0089	GATTCATCTGTGTGAGCTTGGA
PP0092	AGGGATGGTTAACACTGGGA	METTL14
PP0093	TGGTGGAGGAGATTTCGGAC
PP0101	AAGAAATCGATGTCACACCAG	elF4A3
PP0102	CCAGTACCGGATTGTGCTTG
PP0260	CAATGTTGATTGGGCATTTG	Y14	from Kimball et al. DOI: 10.1016/j.ydbio.2019.09.010
PP0261	TCGACTTCTACTGCGGGTTT

### Sheet: Biological ressources
Organisms, strains and plasmid vectors
Organism	Clonal line	Reference
S. mediterranea, asexual	CIW4	Sánchez Alvarado et al. 2002
Strain	Species	Application	Reference
TOP10	Escherichia coli	Cloning	Prof. Dr. Stemmann (University of Bayreuth, Bayreuth, Germany)
Plasmid vector			Reference
pPR-T4P vector		in vitro transcription of dsRNA	Dr. J. Rink (Max Planck Institute of Molecular Cell Biology and Genetics, Dresden, Germany)
