## Supplementary Table S3 for "mRNA stability in response to m^6^A placement is linked to cell identity in planarians"

### Sheet: Legend
GeneIDs: Gene-IDs (schMedS3_h1) of all genes mentioned in this study

### Sheet: GeneIDs
Gene Symbol	Transcript ID	Gene ID	Function	Identification	Reference Homolog Ids
Zc3h13	-	-	MTC component	BLAST	NM_001359875.1; NM_133111.2
METTL16	-	-	MTC component	BLAST	NM_026197.3; NM_001169685.2
KIAA1429	h1SMcT0007870.1	h1SMcG0007870	MTC component	BLAST	SMEST074445001.1
RBM15	-	-	MTC component	BLAST	NM_001045807.2; NM_165579.2
ZFP217	-	-	MTC component	BLAST	NM_001033299.4
HAKAI	-	-	MTC component	BLAST	NM_001253847.1; NM_136149.3
METTL3	h1SMcT0021563.1	h1SMcG0021563	MTC component	BLAST	NM_019721.2; NM_142947.4; SMEST034548001.1; SMEST034548002.1
	h1SMcT0021563.2
METTL14	h1SMcT0012507.1	h1SMcG0012507	MTC component	BLAST	NM_201638.2; NM_135361.3; SMEST073528001.1
	h1SMcT0012507.2
WTAP	h1SMcT0020253.1	h1SMcG0020253	MTC component	BLAST	SMEST043668001.1
	h1SMcT0020253.2
	h1SMcT0020253.3
HNRNPA2B1	h1SMcT0009828.1	h1SMcG0009828	m6A reader	BLAST	SMEST050993001.1
	h1SMcT0009828.2
	h1SMcT0009828.3
	h1SMcT0009828.4
	h1SMcT0009828.5
	h1SMcT0009828.6
IGF2BP	h1SMcT0010531.1	h1SMcG0010531	m6A reader	BLAST	SMEST002801001.1; SMEST002801002.1
	h1SMcT0010531.2
YTHDC1	h1SMcT0004453.1	h1SMcG0004453	m6A reader	BLAST	NM_177680.4; SMEST018260001.1
	h1SMcT0004453.2
	h1SMcT0004453.3
	h1SMcT0004453.4
	h1SMcT0004453.5
	h1SMcT0004453.6
YTHDC2	h1SMcT0013331.1	h1SMcG0013331	m6A reader	BLAST	SMEST034318001.1
ythdf-A	h1SMcT0003162.1	h1SMcG0003162	m6A reader	BLAST	dd_Smed_v6_5578_0_1
	h1SMcT0003162.2
ythdf-B	h1SMcT0004286.1	h1SMcG0004286	m6A reader	BLAST	dd_Smed_v6_7162_0_1
ythdf-C	h1SMcT0000898.1	h1SMcG0000898	m6A reader	BLAST	dd_Smed_v6_7891_0_1
	h1SMcT0000898.2
ythdf-D	h1SMcT0010635.1	h1SMcG0010635	m6A reader	BLAST	dd_Smed_v6_8450_0_1
	h1SMcT0010635.2
	h1SMcT0010635.3
ythdf-E	h1SMcT0011991.1	h1SMcG0011991	m6A reader	BLAST	dd_Smed_v6_5316_0_1
	h1SMcT0011991.2
HNRNPG	h1SMcT0021437.1	h1SMcG0021437	m6A reader	BLAST	SMEST020492001.1
HNRNPC	-	-	m6A reader	BLAST	NM_016884.5
FTO	-	-	Demethylase / m6A eraser	BLAST	NM_011936.2
ALKBH5	-	-	Demethylase / m6A eraser	BLAST	NM_172943.4
eIF4A3	h1SMcT0012404.1	h1SMcG0012404	EJC component	BLAST	SMEST078818001.1; SMEST078818002.1
Y14	h1SMcT0009688.1	h1SMcG0009688	EJC component	BLAST	SMEST051885001.1
	h1SMcT0009688.2
	h1SMcT0009688.3
	h1SMcT0009688.4
	h1SMcT0009688.5
