## Supplementary Table S4 for "mRNA stability in response to m^6^A placement is linked to cell identity in planarians"

### Sheet: Legend
NanoporeLibraries: Statistics of all Nanopore dRNA-Seq libraries from this study
IlluminaLibraries: Statistics of Illumina PE libraries from this study

### Sheet: NanoporeLibraries
	Library	Filename	No. of Reads (demultiplexed)	N50	Median Read Length	Genome Mapping Rate of filtered reads
METTL14 (RNAi) Experiments	Wildtype Replicate1	WT_Rep1.bam	5185779	699	464	97.40%
	Wildtype Replicate2	WT_Rep2.bam	6469207	655	449	96.63%
	Wildtype Replicate3	WT_Rep3.bam	6036029	716	475	97.73%
	Unc22 KD Replicate1	Unc_Rep1.bam	3644581	933	615	98.81%
	Unc22 KD Replicate2	Unc_Rep2.bam	4607517	1065	585	98.93%
	Unc22 KD Replicate3	Unc_Rep3.bam	3422425	1008	553	98.87%
	METTL14 KD Replicate1	KD_Rep1.bam	4344941	932	638	99.24%
	METTL14 KD Replicate2	KD_Rep2.bam	4822040	929	629	99.11%
	METTL14 KD Replicate3	KD_Rep3.bam	4081096	964	625	99.24%
EJC (RNAi) Experiments	WT Replicate1	WT_EJC_Rep1.bam	4997316	793	512	97.77%
	WT Replicate2	WT_EJC_Rep2.bam	3997075	731	469	93.53%
	WT Replicate3	WT_EJC_Rep3.bam	5179172	741	475	95.79%
	Unc22 KD Replicate1	U22_Rep1.bam	2078611	786	506	97.80%
	Unc22 KD Replicate2	U22_Rep2.bam	3457536	702	451	91.90%
	Unc22 KD Replicate3	U22_Rep3.bam	3225163	673	417	91.65%
	eIF4A3 KD 6dpff Replicate 1	eIF4AIII_6d_Rep1.bam	7612322	761	495	95.87%
	eIF4A3 KD 6dpff Replicate 2	eIF4AIII_6d_Rep2.bam	5439409	690	417	90.76%
	eIF4A3 KD 6dpff Replicate 3	eIF4AIII_6d_Rep3.bam	7428230	780	473	94.40%
	eIF4A3 KD 8dpff Replicate 1	eIF4AIII_8d_Rep1.bam	3053892	834	514	95.84%
	eIF4A3 KD 8dpff Replicate 2	eIF4AIII_8d_Rep2.bam	5825506	771	473	94.61%
	eIF4A3 KD 8dpff Replicate 3	eIF4AIII_8d_Rep3.bam	4841586	801	497	93.70%
	Y14 KD 6dpff Replicate 1	Y14_6d_Rep1.bam	9969124	736	489	95.98%
	Y14 KD 6dpff Replicate 2	Y14_6d_Rep2.bam	8414064	679	418	89.03%
	Y14 KD 6dpff Replicate 3	Y14_6d_Rep3.bam	11812578	696	391	85.35%
	Y14 KD 8dpff Replicate 1	Y14_8d_Rep1.bam	3940369	890	568	93.78%
	Y14 KD 8dpff Replicate 2	Y14_8d_Rep2.bam	7085917	637	403	87.72%
	Y14 KD 8dpff Replicate 3	Y14_8d_Rep3.bam	6623721	661	361	75.09%

### Sheet: IlluminaLibraries
Library	Filename_R1	Filename_R2	No. of Reads
Wildtype 0h Replicate 1	WT-0h-AD-R1_R1_001.fastq.gz	WT-0h-AD-R1_R3_001.fastq.gz	81714593
Wildtype 0h Replicate 2	WT-0h-AD-R2_R1_001.fastq.gz	WT-0h-AD-R2_R3_001.fastq.gz	93305522
Wildtype 0h Replicate 3	WT-0h-AD-R3_R1_001.fastq.gz	WT-0h-AD-R3_R3_001.fastq.gz	87360564
Wildtype 0h Replicate 4	WT-0h-AD-R4_R1_001.fastq.gz	WT-0h-AD-R4_R3_001.fastq.gz	82262148
Wildtype 6h Replicate 1	WT-6h-AD-R1_R1_001.fastq.gz	WT-6h-AD-R1_R3_001.fastq.gz	75755237
Wildtype 6h Replicate 2	WT-6h-AD-R2_R1_001.fastq.gz	WT-6h-AD-R2_R3_001.fastq.gz	80177246
Wildtype 6h Replicate 3	WT-6h-AD-R3_R1_001.fastq.gz	WT-6h-AD-R3_R3_001.fastq.gz	88235253
Wildtype 6h Replicate 4	WT-6h-AD-R4_R1_001.fastq.gz	WT-6h-AD-R4_R3_001.fastq.gz	76172519
Wildtype 12h Replicate 1	WT-12h-AD-R1_R1_001.fastq.gz	WT-12h-AD-R1_R3_001.fastq.gz	69948399
Wildtype 12h Replicate 2	WT-12h-AD-R2_R1_001.fastq.gz	WT-12h-AD-R2_R3_001.fastq.gz	72976959
Wildtype 12h Replicate 3	WT-12h-AD-R3_R1_001.fastq.gz	WT-12h-AD-R3_R3_001.fastq.gz	80218094
Wildtype 12h Replicate 4	WT-12h-AD-R4_R1_001.fastq.gz	WT-12h-AD-R4_R3_001.fastq.gz	77942707
Unc22 KD 0h Replicate 1	U22-0h-AD-R1_R1_001.fastq.gz	U22-0h-AD-R1_R3_001.fastq.gz	86332588
Unc22 KD 0h Replicate 2	U22-0h-AD-R2_R1_001.fastq.gz	U22-0h-AD-R2_R3_001.fastq.gz	84353191
Unc22 KD 0h Replicate 3	U22-0h-AD-R3_R1_001.fastq.gz	U22-0h-AD-R3_R3_001.fastq.gz	87671250
Unc22 KD 0h Replicate 4	U22-0h-AD-R4_R1_001.fastq.gz	U22-0h-AD-R4_R3_001.fastq.gz	73945683
Unc22 KD 6h Replicate 1	U22-6h-AD-R1_R1_001.fastq.gz	U22-6h-AD-R1_R3_001.fastq.gz	76303639
Unc22 KD 6h Replicate 2	U22-6h-AD-R2_R1_001.fastq.gz	U22-6h-AD-R2_R3_001.fastq.gz	80252508
Unc22 KD 6h Replicate 3	U22-6h-AD-R3_R1_001.fastq.gz	U22-6h-AD-R3_R3_001.fastq.gz	81675074
Unc22 KD 6h Replicate 4	U22-6h-AD-R4_R1_001.fastq.gz	U22-6h-AD-R4_R3_001.fastq.gz	75061521
Unc22 KD 12h Replicate 1	U22-12h-AD-R1_R1_001.fastq.gz	U22-12h-AD-R1_R3_001.fastq.gz	68262617
Unc22 KD 12h Replicate 2	U22-12h-AD-R2_R1_001.fastq.gz	U22-12h-AD-R2_R3_001.fastq.gz	83182479
Unc22 KD 12h Replicate 3	U22-12h-AD-R3_R1_001.fastq.gz	U22-12h-AD-R3_R3_001.fastq.gz	85553438
Unc22 KD 12h Replicate 4	U22-12h-AD-R4_R1_001.fastq.gz	U22-12h-AD-R4_R3_001.fastq.gz	74827901
METTL14 KD 0h Replicate 1	M14-0h-AD-R1_R1_001.fastq.gz	M14-0h-AD-R1_R3_001.fastq.gz	82394347
METTL14 KD 0h Replicate 2	M14-0h-AD-R2_R1_001.fastq.gz	M14-0h-AD-R2_R3_001.fastq.gz	80543755
METTL14 KD 0h Replicate 3	M14-0h-AD-R3_R1_001.fastq.gz	M14-0h-AD-R3_R3_001.fastq.gz	91336326
METTL14 KD 0h Replicate 4	M14-0h-AD-R4_R1_001.fastq.gz	M14-0h-AD-R4_R3_001.fastq.gz	84911095
METTL14 KD 6h Replicate 1	M14-6h-AD-R1_R1_001.fastq.gz	M14-6h-AD-R1_R3_001.fastq.gz	79262505
METTL14 KD 6h Replicate 2	M14-6h-AD-R2_R1_001.fastq.gz	M14-6h-AD-R2_R3_001.fastq.gz	74759530
METTL14 KD 6h Replicate 3	M14-6h-AD-R3_R1_001.fastq.gz	M14-6h-AD-R3_R3_001.fastq.gz	81564707
METTL14 KD 6h Replicate 4	M14-6h-AD-R4_R1_001.fastq.gz	M14-6h-AD-R4_R3_001.fastq.gz	73698810
METTL14 KD 12h Replicate 1	M14-12h-AD-R1_R1_001.fastq.gz	M14-12h-AD-R1_R3_001.fastq.gz	74997577
METTL14 KD 12h Replicate 2	M14-12h-AD-R2_R1_001.fastq.gz	M14-12h-AD-R2_R3_001.fastq.gz	83457180
METTL14 KD 12h Replicate 3	M14-12h-AD-R3_R1_001.fastq.gz	M14-12h-AD-R3_R3_001.fastq.gz	89202825
METTL14 KD 12h Replicate 4	M14-12h-AD-R4_R1_001.fastq.gz	M14-12h-AD-R4_R3_001.fastq.gz	76782437
